# Structure and sequence evolution in the pennycress (*Thlaspi arvense*) pangenome

**DOI:** 10.1101/2025.09.26.678720

**Authors:** Kevin A. Bird, Joanna L. Rifkin, Chloee M. McLaughlin, Avril M. Harder, Pawan Basnet, Ella Katz, Tomáš Brůna, Kerrie Barry, LoriBeth Boston, Christopher Daum, Jie Guo, Anna Lipzen, Christopher Plott, Jerry W. Jenkins, Rachel Walstead, Shanmugam Rajasekar, Jayson Talag, Katherine Frels, Kathleen Greenham, Shelby Ellison, Jane Grimwood, Jeremy Schmutz, Patrick P. Edger, J. Chris Pires, John T. Lovell, Daniel Kliebenstein

## Abstract

- Eukaryotic genomes harbor many forms of variation, including nucleotide diversity and structural polymorphisms, which experience natural selection and contribute to genome evolution and biodiversity. However, harnessing this variation for agriculture hinges on our ability to detect, quantify, catalog, and utilize genetic diversity.
- Here, we explore seven complete genomes of the emerging biofuel crop pennycress (*Thlaspi arvense*) drawn from across the species’s current genetic diversity to catalogue variation in genome structure and content.
- Across this new pangenome resource, we find contrasting evolutionary modes in different genomic regions. Gene-poor, repeat-rich pericentromeric regions experience frequent rearrangements, including repeated centromere repositioning. In contrast, conserved gene-dense chromosome arms maintain large-scale synteny across accessions, even in fast-evolving immune genes where microsynteny breaks down across species but the macrosynteny of gene cluster positioning is maintained.
- Our findings highlight that multiple elements of the genome experience dynamic evolution that conserves functional content on the chromosome scale but allows rearrangement and presence-absence variation on a local scale. This diversity is invisible to classical reference-based approaches and highlights the strength and utility of pangenomic resources. These results provide a valuable case study of rapid genomic structural evolution within a species and powerful resources for crop development in an emerging biofuel crop.
