## Supplementary Data 1 for "Structure and sequence evolution in the pennycress (*Thlaspi arvense*) pangenome"

### Sheet: SuplData_GenomeAssemblyStats.cs
Genotype	CCS PacBio read coverage	Illumina read coverage	Avg PacBio read size (bp)	Contigs	Scaffolds
MN106	88.35x	49.1x	15194	12	7
AK34W	73.8x	50.6x	16962	13	7
Ames 32873	70.23x	52.3x	16232	23	7
LorettoMN	79.48x	52.6x	17641	15	7
MN134	73.15x	52x	18091	11	7
PI650286	71.24x	54.6x	18898	13	7
Tibet33	73.56x	54.7x	17117	15	8
