## Supplementary Data 2 for "Structure and sequence evolution in the pennycress (*Thlaspi arvense*) pangenome"

### Sheet: SuplData1_RNASeqMetadata.csv
Genotype	Library	Reads	Mapped Reads	Sequencing type	BioProject Number
AK34W	NPGTC	158508434	155012950	RNA-seq	PRJNA1321835
AK34W	NPGTG	145700016	141812750	RNA-seq	PRJNA1321843
AK34W	NPGTH	115130776	112307469	RNA-seq	PRJNA1321834
AK34W	NPGTN	139523770	135558572	RNA-seq	PRJNA1321840
AK34W	NPGTX	235112350	229508965	RNA-seq	PRJNA1321832
AK34W	NPGTY	275034588	268375239	RNA-seq	PRJNA1321831
AK34W	NPUHC	2650293	2563912	ISO-seq	PRJNA1321844
AK34W	NPUHG	1672941	1609645	ISO-seq	PRJNA1321844
AK34W	NUUTG	2020330	1824212	ISO-seq	PRJNA1321835
AK34W	NUUTH	2080130	1937086	ISO-seq	PRJNA1321835
Ames32873	NPGHO	2090854	2057542	ISO-seq	PRJNA1321800
Ames32873	NPGTZ	56195222	54044751	RNA-seq	PRJNA1321861
Ames32873	NPGUA	85754726	83314888	RNA-seq	PRJNA1321862
Ames32873	NPGUB	49382652	48062395	RNA-seq	PRJNA1321838
Ames32873	NPGUC	262020428	254627225	RNA-seq	PRJNA1321810
Ames32873	NTPWH	3655876	3054378	ISO-seq	PRJNA1321800
LorettoMN	NPGUT	79742402	77769575	RNA-seq	PRJNA1321846
LorettoMN	NPGUU	44952272	43794624	RNA-seq	PRJNA1321855
LorettoMN	NUUPX	2733692	2596825	ISO-seq	PRJNA1321846
LorettoMN	NUUPY	1840932	1762298	ISO-seq	PRJNA1321846
LorettoMN	NUUPZ	3875019	3386136	ISO-seq	PRJNA1321855
LorettoMN	NUUSA	5864949	5416578	ISO-seq	PRJNA1321855
MN106	NPGHY	2667717	2556828	ISO-seq	PRJNA1321825
MN106	NPGHZ	2194414	2132237	ISO-seq	PRJNA1321825
MN106	NPGUW	112157714	109650546	RNA-seq	PRJNA1321822
MN106	NPGUX	161640484	157632206	RNA-seq	PRJNA1321799
MN106	NPGUY	216936266	210794575	RNA-seq	PRJNA1321801
MN106	NPGUZ	100893206	98272591	RNA-seq	PRJNA1321839
MN106	NUUTT	2029027	1895280	ISO-seq	PRJNA1321822
MN106	NUUTU	1795672	1708930	ISO-seq	PRJNA1321822
MN134	NPGHW	1812545	1760819	ISO-seq	PRJNA1321848
MN134	NPGHX	2553899	2500124	ISO-seq	PRJNA1321848
MN134	NPGWA	262155966	256144531	RNA-seq	PRJNA1321854
MN134	NPGWB	47653114	46359403	RNA-seq	PRJNA1321847
MN134	NPGWC	67027406	65355706	RNA-seq	PRJNA1321856
MN134	NPGWG	79617922	77728268	RNA-seq	PRJNA1321853
MN134	NPGWH	63122446	61701058	RNA-seq	PRJNA1321802
MN134	NUUTW	1904027	1726504	ISO-seq	PRJNA1321854
MN134	NUUTX	2085964	1883711	ISO-seq	PRJNA1321854
PI650286	NPGHT	91197	88779	ISO-seq	PRJNA1321857
PI650286	NPGHU	4062389	3980078	ISO-seq	PRJNA1321857
PI650286	NPGUG	33338008	32600997	RNA-seq	PRJNA1321811
PI650286	NPGUH	311900974	303321912	RNA-seq	PRJNA1321860
PI650286	NPGUN	110464550	107307674	RNA-seq	PRJNA1321858
PI650286	NPGUO	313355578	304538543	RNA-seq	PRJNA1321828
PI650286	NPGUP	38369696	37430366	RNA-seq	PRJNA1321849
PI650286	NPGUS	62037350	60559173	RNA-seq	PRJNA1321850
PI650286	NUUTP	2029610	1866359	ISO-seq	PRJNA1321811
PI650286	NUUTS	2070925	1933682	ISO-seq	PRJNA1321811
Tibet33	NPGHP	3805112	3693737	ISO-seq	PRJNA1321852
Tibet33	NPGHS	3148231	3104501	ISO-seq	PRJNA1321852
Tibet33	NPGTO	115483558	112644171	RNA-seq	PRJNA1321821
Tibet33	NPGTP	63404664	61734016	RNA-seq	PRJNA1321859
Tibet33	NPGTS	36357682	35073108	RNA-seq	PRJNA1321798
Tibet33	NPGTT	52040728	50646404	RNA-seq	PRJNA1321812
Tibet33	NPGTU	116118572	113365518	RNA-seq	PRJNA1321813
Tibet33	NPGTW	127056074	123976434	RNA-seq	PRJNA1321830
Tibet33	NUUTN	2083544	1895058	ISO-seq	PRJNA1321821
Tibet33	NUUTO	1755503	1642651	ISO-seq	PRJNA1321821
