## Supplementary Data 3 for "Structure and sequence evolution in the pennycress (*Thlaspi arvense*) pangenome"

genome	seqnames	start	end	grp
AK34W	Chr01	1	9235000	subtelo
AK34W	Chr01	9235001	46499999	peric
AK34W	Chr01	46500000	47091999	centromere
AK34W	Chr01	47092000	57125000	peric
AK34W	Chr01	57125001	57585000	subtelo
AK34W	Chr01	57585001	58225000	peric
AK34W	Chr01	58225001	59065000	subtelo
AK34W	Chr01	59065001	59635000	peric
AK34W	Chr01	59635001	72231959	subtelo
AK34W	Chr02	1	13610000	subtelo
AK34W	Chr02	13610001	29446999	peric
AK34W	Chr02	29447000	29774999	centromere
AK34W	Chr02	29775000	61625000	peric
AK34W	Chr02	61625001	62410000	subtelo
AK34W	Chr02	62410001	63975000	peric
AK34W	Chr02	63975001	69881166	subtelo
AK34W	Chr03	1	5640000	subtelo
AK34W	Chr03	5640001	16073999	peric
AK34W	Chr03	16074000	16886999	centromere
AK34W	Chr03	16887000	20405000	peric
AK34W	Chr03	20405001	20900000	subtelo
AK34W	Chr03	20900001	41930000	peric
AK34W	Chr03	41930001	56426402	subtelo
AK34W	Chr04	1	11730000	subtelo
AK34W	Chr04	11730001	13300000	peric
AK34W	Chr04	13300001	14220000	subtelo
AK34W	Chr04	14220001	29348999	peric
AK34W	Chr04	29349000	30149999	centromere
AK34W	Chr04	30150000	61305000	peric
AK34W	Chr04	61305001	66794643	subtelo
AK34W	Chr05	1	11270000	subtelo
AK34W	Chr05	11270001	26830000	peric
AK34W	Chr05	26830001	27345000	subtelo
AK34W	Chr05	27345001	32090000	peric
AK34W	Chr05	32090001	32130678	subtelo
AK34W	Chr05	32130679	33003999	centromere
AK34W	Chr05	33004000	33010000	subtelo
AK34W	Chr05	33010001	43300000	peric
AK34W	Chr05	43300001	44580000	subtelo
AK34W	Chr05	44580001	45240000	peric
AK34W	Chr05	45240001	46460000	subtelo
AK34W	Chr05	46460001	46935000	peric
AK34W	Chr05	46935001	55102903	subtelo
AK34W	Chr06	1	9660000	subtelo
AK34W	Chr06	9660001	19079999	peric
AK34W	Chr06	19080000	19486999	centromere
AK34W	Chr06	19487000	54830000	peric
AK34W	Chr06	54830001	56440000	subtelo
AK34W	Chr06	56440001	56920000	peric
AK34W	Chr06	56920001	69442484	subtelo
AK34W	Chr07	1	15125000	subtelo
AK34W	Chr07	15125001	17870000	peric
AK34W	Chr07	17870001	18500000	subtelo
AK34W	Chr07	18500001	32892999	peric
AK34W	Chr07	32893000	33563999	centromere
AK34W	Chr07	33564000	55265000	peric
AK34W	Chr07	55265001	55670000	subtelo
AK34W	Chr07	55670001	56915000	peric
AK34W	Chr07	56915001	58040000	subtelo
AK34W	Chr07	58040001	59580000	peric
AK34W	Chr07	59580001	66154958	subtelo
Ames32873	Chr01	1	8605000	subtelo
Ames32873	Chr01	8605001	9135000	peric
Ames32873	Chr01	9135001	9930000	subtelo
Ames32873	Chr01	9930001	41474999	peric
Ames32873	Chr01	41475000	42280999	centromere
Ames32873	Chr01	42281000	61790000	peric
Ames32873	Chr01	61790001	73920344	subtelo
Ames32873	Chr02	1	13635000	subtelo
Ames32873	Chr02	13635001	48668999	peric
Ames32873	Chr02	48669000	52320999	centromere
Ames32873	Chr02	52321000	65960000	peric
Ames32873	Chr02	65960001	66485000	subtelo
Ames32873	Chr02	66485001	68195000	peric
Ames32873	Chr02	68195001	74165884	subtelo
Ames32873	Chr03	1	4395000	subtelo
Ames32873	Chr03	4395001	14954999	peric
Ames32873	Chr03	14955000	15960999	centromere
Ames32873	Chr03	15961000	35480000	peric
Ames32873	Chr03	35480001	35890000	subtelo
Ames32873	Chr03	35890001	42465000	peric
Ames32873	Chr03	42465001	44365000	subtelo
Ames32873	Chr03	44365001	44720000	peric
Ames32873	Chr03	44720001	55326257	subtelo
Ames32873	Chr04	1	11640000	subtelo
Ames32873	Chr04	11640001	24867999	peric
Ames32873	Chr04	24868000	26197999	centromere
Ames32873	Chr04	26198000	61575000	peric
Ames32873	Chr04	61575001	62375000	subtelo
Ames32873	Chr04	62375001	63070000	peric
Ames32873	Chr04	63070001	66759836	subtelo
Ames32873	Chr05	1	10205000	subtelo
Ames32873	Chr05	10205001	28435999	peric
Ames32873	Chr05	28436000	29569999	centromere
Ames32873	Chr05	29570000	43985000	peric
Ames32873	Chr05	43985001	45065000	subtelo
Ames32873	Chr05	45065001	46000000	peric
Ames32873	Chr05	46000001	54229710	subtelo
Ames32873	Chr06	1	9275000	subtelo
Ames32873	Chr06	9275001	28091999	peric
Ames32873	Chr06	28092000	30654999	centromere
Ames32873	Chr06	30655000	52925000	peric
Ames32873	Chr06	52925001	54390000	subtelo
Ames32873	Chr06	54390001	54970000	peric
Ames32873	Chr06	54970001	67637771	subtelo
Ames32873	Chr07	1	16050000	subtelo
Ames32873	Chr07	16050001	39025999	peric
Ames32873	Chr07	39026000	41149999	centromere
Ames32873	Chr07	41150000	59320000	peric
Ames32873	Chr07	59320001	59895000	subtelo
Ames32873	Chr07	59895001	62010000	peric
Ames32873	Chr07	62010001	62485000	subtelo
Ames32873	Chr07	62485001	63840000	peric
Ames32873	Chr07	63840001	68105597	subtelo
LorettoMN	Chr01	1	9390000	subtelo
LorettoMN	Chr01	9390001	46563999	peric
LorettoMN	Chr01	46564000	47158999	centromere
LorettoMN	Chr01	47159000	57245000	peric
LorettoMN	Chr01	57245001	57730000	subtelo
LorettoMN	Chr01	57730001	58375000	peric
LorettoMN	Chr01	58375001	59210000	subtelo
LorettoMN	Chr01	59210001	59765000	peric
LorettoMN	Chr01	59765001	72315101	subtelo
LorettoMN	Chr02	1	13625000	subtelo
LorettoMN	Chr02	13625001	29014999	peric
LorettoMN	Chr02	29015000	29341999	centromere
LorettoMN	Chr02	29342000	61100000	peric
LorettoMN	Chr02	61100001	61925000	subtelo
LorettoMN	Chr02	61925001	63455000	peric
LorettoMN	Chr02	63455001	69474899	subtelo
LorettoMN	Chr03	1	5625000	subtelo
LorettoMN	Chr03	5625001	15036999	peric
LorettoMN	Chr03	15037000	15604999	centromere
LorettoMN	Chr03	15605000	20165000	peric
LorettoMN	Chr03	20165001	20695000	subtelo
LorettoMN	Chr03	20695001	34225000	peric
LorettoMN	Chr03	34225001	34610000	subtelo
LorettoMN	Chr03	34610001	41595000	peric
LorettoMN	Chr03	41595001	56264127	subtelo
LorettoMN	Chr04	1	12575000	subtelo
LorettoMN	Chr04	12575001	13250000	peric
LorettoMN	Chr04	13250001	14195000	subtelo
LorettoMN	Chr04	14195001	29170999	peric
LorettoMN	Chr04	29171000	30360999	centromere
LorettoMN	Chr04	30361000	61550000	peric
LorettoMN	Chr04	61550001	66729589	subtelo
LorettoMN	Chr05	1	10495000	subtelo
LorettoMN	Chr05	10495001	26770000	peric
LorettoMN	Chr05	26770001	27275000	subtelo
LorettoMN	Chr05	27275001	32510000	peric
LorettoMN	Chr05	32510001	32554224	subtelo
LorettoMN	Chr05	32554225	33575999	centromere
LorettoMN	Chr05	33576000	33585000	subtelo
LorettoMN	Chr05	33585001	43745000	peric
LorettoMN	Chr05	43745001	44815000	subtelo
LorettoMN	Chr05	44815001	45490000	peric
LorettoMN	Chr05	45490001	55698906	subtelo
LorettoMN	Chr06	1	9475000	subtelo
LorettoMN	Chr06	9475001	10130000	peric
LorettoMN	Chr06	10130001	10625000	subtelo
LorettoMN	Chr06	10625001	18913999	peric
LorettoMN	Chr06	18914000	19320999	centromere
LorettoMN	Chr06	19321000	54675000	peric
LorettoMN	Chr06	54675001	56315000	subtelo
LorettoMN	Chr06	56315001	56765000	peric
LorettoMN	Chr06	56765001	69613629	subtelo
LorettoMN	Chr07	1	15085000	subtelo
LorettoMN	Chr07	15085001	17810000	peric
LorettoMN	Chr07	17810001	18465000	subtelo
LorettoMN	Chr07	18465001	32856999	peric
LorettoMN	Chr07	32857000	33645999	centromere
LorettoMN	Chr07	33646000	55350000	peric
LorettoMN	Chr07	55350001	55740000	subtelo
LorettoMN	Chr07	55740001	56970000	peric
LorettoMN	Chr07	56970001	58095000	subtelo
LorettoMN	Chr07	58095001	59625000	peric
LorettoMN	Chr07	59625001	65822313	subtelo
MN106	Chr01	1	8670000	subtelo
MN106	Chr01	8670001	9170000	peric
MN106	Chr01	9170001	9495000	subtelo
MN106	Chr01	9495001	46591999	peric
MN106	Chr01	46592000	47167999	centromere
MN106	Chr01	47168000	64615000	peric
MN106	Chr01	64615001	76886268	subtelo
MN106	Chr02	1	13425000	subtelo
MN106	Chr02	13425001	29332999	peric
MN106	Chr02	29333000	29664999	centromere
MN106	Chr02	29665000	63935000	peric
MN106	Chr02	63935001	64885000	subtelo
MN106	Chr02	64885001	65265000	peric
MN106	Chr02	65265001	65675000	subtelo
MN106	Chr02	65675001	66205000	peric
MN106	Chr02	66205001	69902549	subtelo
MN106	Chr03	1	3465000	subtelo
MN106	Chr03	3465001	16994999	peric
MN106	Chr03	16995000	18084999	centromere
MN106	Chr03	18085000	21555000	peric
MN106	Chr03	21555001	22135000	subtelo
MN106	Chr03	22135001	45265000	peric
MN106	Chr03	45265001	57756690	subtelo
MN106	Chr04	1	11245000	subtelo
MN106	Chr04	11245001	29267999	peric
MN106	Chr04	29268000	30047999	centromere
MN106	Chr04	30048000	63985000	peric
MN106	Chr04	63985001	66896809	subtelo
MN106	Chr05	1	8905000	subtelo
MN106	Chr05	8905001	10055000	peric
MN106	Chr05	10055001	10410000	subtelo
MN106	Chr05	10410001	32535067	peric
MN106	Chr05	32535068	33411999	centromere
MN106	Chr05	33412000	46265000	peric
MN106	Chr05	46265001	46745000	subtelo
MN106	Chr05	46745001	47905000	peric
MN106	Chr05	47905001	56123807	subtelo
MN106	Chr06	1	7910000	subtelo
MN106	Chr06	7910001	10904999	peric
MN106	Chr06	10905000	11208999	centromere
MN106	Chr06	11209000	56095000	peric
MN106	Chr06	56095001	56665000	subtelo
MN106	Chr06	56665001	57150000	peric
MN106	Chr06	57150001	57625000	subtelo
MN106	Chr06	57625001	58230000	peric
MN106	Chr06	58230001	70710197	subtelo
MN106	Chr07	1	14935000	subtelo
MN106	Chr07	14935001	17945000	peric
MN106	Chr07	17945001	18500000	subtelo
MN106	Chr07	18500001	31804999	peric
MN106	Chr07	31805000	32462999	centromere
MN106	Chr07	32463000	58500000	peric
MN106	Chr07	58500001	58945000	subtelo
MN106	Chr07	58945001	59355000	peric
MN106	Chr07	59355001	59750000	subtelo
MN106	Chr07	59750001	60420000	peric
MN106	Chr07	60420001	64790744	subtelo
MN134	Chr01	1	9320000	subtelo
MN134	Chr01	9320001	45115999	peric
MN134	Chr01	45116000	46111999	centromere
MN134	Chr01	46112000	61655000	peric
MN134	Chr01	61655001	74271904	subtelo
MN134	Chr02	1	13235000	subtelo
MN134	Chr02	13235001	29266999	peric
MN134	Chr02	29267000	29530999	centromere
MN134	Chr02	29531000	61235000	peric
MN134	Chr02	61235001	61735000	subtelo
MN134	Chr02	61735001	63530000	peric
MN134	Chr02	63530001	69566849	subtelo
MN134	Chr03	1	3480000	subtelo
MN134	Chr03	3480001	4040000	peric
MN134	Chr03	4040001	4615000	subtelo
MN134	Chr03	4615001	16949999	peric
MN134	Chr03	16950000	17531999	centromere
MN134	Chr03	17532000	21055000	peric
MN134	Chr03	21055001	21425000	subtelo
MN134	Chr03	21425001	43495000	peric
MN134	Chr03	43495001	56913827	subtelo
MN134	Chr04	1	11515000	subtelo
MN134	Chr04	11515001	30784999	peric
MN134	Chr04	30785000	31261999	centromere
MN134	Chr04	31262000	62800000	peric
MN134	Chr04	62800001	65250000	subtelo
MN134	Chr04	65250001	65580000	peric
MN134	Chr04	65580001	68354497	subtelo
MN134	Chr05	1	11135000	subtelo
MN134	Chr05	11135001	26855000	peric
MN134	Chr05	26855001	27200000	subtelo
MN134	Chr05	27200001	32850000	peric
MN134	Chr05	32850001	32907217	subtelo
MN134	Chr05	32907218	34893999	centromere
MN134	Chr05	34894000	46670000	peric
MN134	Chr05	46670001	47800000	subtelo
MN134	Chr05	47800001	48345000	peric
MN134	Chr05	48345001	56626387	subtelo
MN134	Chr06	1	9165000	subtelo
MN134	Chr06	9165001	20491999	peric
MN134	Chr06	20492000	20864999	centromere
MN134	Chr06	20865000	54900000	peric
MN134	Chr06	54900001	56450000	subtelo
MN134	Chr06	56450001	57030000	peric
MN134	Chr06	57030001	69622381	subtelo
MN134	Chr07	1	15040000	subtelo
MN134	Chr07	15040001	17960000	peric
MN134	Chr07	17960001	18440000	subtelo
MN134	Chr07	18440001	32022999	peric
MN134	Chr07	32023000	32459999	centromere
MN134	Chr07	32460000	57590000	peric
MN134	Chr07	57590001	58575000	subtelo
MN134	Chr07	58575001	60265000	peric
MN134	Chr07	60265001	60795000	subtelo
MN134	Chr07	60795001	61200000	peric
MN134	Chr07	61200001	61710000	subtelo
MN134	Chr07	61710001	62335000	peric
MN134	Chr07	62335001	66293410	subtelo
PI650286	Chr01	1	9435000	subtelo
PI650286	Chr01	9435001	46037999	peric
PI650286	Chr01	46038000	46606999	centromere
PI650286	Chr01	46607000	58435000	peric
PI650286	Chr01	58435001	58930000	subtelo
PI650286	Chr01	58930001	59550000	peric
PI650286	Chr01	59550001	60425000	subtelo
PI650286	Chr01	60425001	60945000	peric
PI650286	Chr01	60945001	73627234	subtelo
PI650286	Chr02	1	13985000	subtelo
PI650286	Chr02	13985001	29601999	peric
PI650286	Chr02	29602000	29865999	centromere
PI650286	Chr02	29866000	61385000	peric
PI650286	Chr02	61385001	62215000	subtelo
PI650286	Chr02	62215001	62610000	peric
PI650286	Chr02	62610001	63350000	subtelo
PI650286	Chr02	63350001	63760000	peric
PI650286	Chr02	63760001	69702203	subtelo
PI650286	Chr03	1	5455000	subtelo
PI650286	Chr03	5455001	16879999	peric
PI650286	Chr03	16880000	17486999	centromere
PI650286	Chr03	17487000	21020000	peric
PI650286	Chr03	21020001	21375000	subtelo
PI650286	Chr03	21375001	35075000	peric
PI650286	Chr03	35075001	35505000	subtelo
PI650286	Chr03	35505001	42425000	peric
PI650286	Chr03	42425001	56983096	subtelo
PI650286	Chr04	1	12750000	subtelo
PI650286	Chr04	12750001	13265000	peric
PI650286	Chr04	13265001	14315000	subtelo
PI650286	Chr04	14315001	32130999	peric
PI650286	Chr04	32131000	32713999	centromere
PI650286	Chr04	32714000	64845000	peric
PI650286	Chr04	64845001	70830225	subtelo
PI650286	Chr05	1	11200000	subtelo
PI650286	Chr05	11200001	26555000	peric
PI650286	Chr05	26555001	27135000	subtelo
PI650286	Chr05	27135001	33210000	peric
PI650286	Chr05	33210001	33230920	subtelo
PI650286	Chr05	33230921	34594999	centromere
PI650286	Chr05	34595000	35325000	subtelo
PI650286	Chr05	35325001	45735000	peric
PI650286	Chr05	45735001	47035000	subtelo
PI650286	Chr05	47035001	47665000	peric
PI650286	Chr05	47665001	57986261	subtelo
PI650286	Chr06	1	9210000	subtelo
PI650286	Chr06	9210001	9940000	peric
PI650286	Chr06	9940001	10450000	subtelo
PI650286	Chr06	10450001	20374999	peric
PI650286	Chr06	20375000	20740999	centromere
PI650286	Chr06	20741000	55305000	peric
PI650286	Chr06	55305001	57025000	subtelo
PI650286	Chr06	57025001	57465000	peric
PI650286	Chr06	57465001	70136682	subtelo
PI650286	Chr07	1	15260000	subtelo
PI650286	Chr07	15260001	18140000	peric
PI650286	Chr07	18140001	18790000	subtelo
PI650286	Chr07	18790001	32346999	peric
PI650286	Chr07	32347000	33115999	centromere
PI650286	Chr07	33116000	56550000	peric
PI650286	Chr07	56550001	56965000	subtelo
PI650286	Chr07	56965001	58150000	peric
PI650286	Chr07	58150001	60135000	subtelo
PI650286	Chr07	60135001	60880000	peric
PI650286	Chr07	60880001	67267363	subtelo
Tibet33	Chr01	1	8435000	subtelo
Tibet33	Chr01	8435001	8850000	peric
Tibet33	Chr01	8850001	9300000	subtelo
Tibet33	Chr01	9300001	46843999	peric
Tibet33	Chr01	46844000	47425999	centromere
Tibet33	Chr01	47426000	61690000	peric
Tibet33	Chr01	61690001	73944603	subtelo
Tibet33	Chr02	1	13620000	subtelo
Tibet33	Chr02	13620001	29062999	peric
Tibet33	Chr02	29063000	29384999	centromere
Tibet33	Chr02	29385000	61275000	peric
Tibet33	Chr02	61275001	61835000	subtelo
Tibet33	Chr02	61835001	63530000	peric
Tibet33	Chr02	63530001	69464278	subtelo
Tibet33	Chr03	1	3420000	subtelo
Tibet33	Chr03	3420001	4035000	peric
Tibet33	Chr03	4035001	4615000	subtelo
Tibet33	Chr03	4615001	16992999	peric
Tibet33	Chr03	16993000	18085999	centromere
Tibet33	Chr03	18086000	21525000	peric
Tibet33	Chr03	21525001	21995000	subtelo
Tibet33	Chr03	21995001	43730000	peric
Tibet33	Chr03	43730001	57028655	subtelo
Tibet33	Chr04	1	11390000	subtelo
Tibet33	Chr04	11390001	13385000	peric
Tibet33	Chr04	13385001	13840000	subtelo
Tibet33	Chr04	13840001	29110999	peric
Tibet33	Chr04	29111000	30281999	centromere
Tibet33	Chr04	30282000	63120000	peric
Tibet33	Chr04	63120001	63930000	subtelo
Tibet33	Chr04	63930001	64490000	peric
Tibet33	Chr04	64490001	68200703	subtelo
Tibet33	Chr05	1	10225000	subtelo
Tibet33	Chr05	10225001	31041999	peric
Tibet33	Chr05	31042000	31686999	centromere
Tibet33	Chr05	31687000	32040000	subtelo
Tibet33	Chr05	32040001	44460000	peric
Tibet33	Chr05	44460001	45635000	subtelo
Tibet33	Chr05	45635001	46220000	peric
Tibet33	Chr05	46220001	54780471	subtelo
Tibet33	Chr06	1	9710000	subtelo
Tibet33	Chr06	9710001	27610999	peric
Tibet33	Chr06	27611000	29580999	centromere
Tibet33	Chr06	29581000	52720000	peric
Tibet33	Chr06	52720001	54250000	subtelo
Tibet33	Chr06	54250001	54780000	peric
Tibet33	Chr06	54780001	67213128	subtelo
Tibet33	Chr07	1	15100000	subtelo
Tibet33	Chr07	15100001	17920000	peric
Tibet33	Chr07	17920001	18465000	subtelo
Tibet33	Chr07	18465001	32917999	peric
Tibet33	Chr07	32918000	33547999	centromere
Tibet33	Chr07	33548000	56915000	peric
Tibet33	Chr07	56915001	57795000	subtelo
Tibet33	Chr07	57795001	59580000	peric
Tibet33	Chr07	59580001	60125000	subtelo
Tibet33	Chr07	60125001	60590000	peric
Tibet33	Chr07	60590001	66021213	subtelo
